# Endogenous and fluorescent sterols reveal the molecular basis for ligand selectivity of human sterol transporters

**DOI:** 10.1101/2024.07.22.604041

**Authors:** Laura Depta, Hogan P. Bryce-Rogers, Nienke J. Dekker, Anna Wiehl Bønke, Nicolo’ Camporese, Mingxing Qian, Yuanjian Xu, Douglas F. Covey, Luca Laraia

## Abstract

Sterol transport proteins (STPs) play a pivotal role in cholesterol homeostasis and therefore are essential for healthy human physiology. Despite recent advances in dissecting functions of STPs in the human cell, there is still a significant knowledge gap regarding their specific biological functions and a lack of suitable selective probes for their study. Here, we profile fluorescent steroid-based probes across ten STPs, uncovering substantial differences in their selectivity, aiding the retrospective and prospective interpretation of biological results generated with those probes. These results guided the establishment of an STP screening panel combining diverse biophysical assays, enabling the evaluation of 41 steroid-based natural products and derivatives. Combining this with a thorough structural analysis revealed the molecular basis for STP specific selectivity profiles, leading to the uncovering of several new potent and selective Aster-B inhibitors, and supporting the role of this protein in steroidogenesis.
