## Supplementary Dataset for "Endogenous and fluorescent sterols reveal the molecular basis for ligand selectivity of human sterol transporters"

### Sheet: Supplementary Dataset
					%Inhibition							ΔTm [°C]
	no.	compound name	abbreviation	chemical structure	OSBP	ORP1	ORP2	Aster-A	Aster-B	Aster-C	STARD1	STARD3	STARD4	STARD5
	1	4β-hydroxycholesterol	4β-HC		85.4545	-5	22.5	4.7619	14.1667	4	3.33333	-0.0993062	-0.0993062	0.0336069
	2	7α-hydroxycholesterol	7a-HC		101.818	34.1667	58.75	9.52381	11.6667	3.2	21	0.129206	0.0220287	0.200555
	3	7β-hydroxycholesterol	7b-HC		55	16.6667	31.25	9.52381	13.3333	0	15	0.190939	0.103437	-0.0664096
	4	7-ketocholesterol	7-KC		89.0909	100	93.75	100	87.6543	76.5432	21.6667	-0.0356	0.108629	0.119304
	5	20(S)-hydroxycholesterol	20(S)-HC		100	103.333	106.25	77	100	60.4938	45	-0.164334	-0.195723	-0.168217
	6	22(R)-hydroxycholesterol	22(R)-HC		22	17.5	62.5	11.4286	41.9753	0	16.6667	-0.312559	-0.179624	-0.0683972
	7	24(S)-hydroxycholesterol	24(S)-HC		97	12.5	97.5	29.5238	46.9136	-1.6	40	0.279807	-0.0696701	-0.172776
	8	25-hydroxycholesterol	25-HC		99	85	73	95	14.8148	15	60	0	0	1.9
	9	27-hydroxycholesterol	27-HC		95	98.3333	83.75	27.6191	43	5.6	48	0.22829	-0.0477915	-0.190797
	10	Cholestane-3,5,6-triol	CT		41	-7	-4	4	18	2	2	0.62	0.37	-0.09
	11	Estradiol			20	37.5	32.9412	10	21.6667	0	20	0.504014	-0.114791	-0.0393773
	12	Androstenediol	AD		6.81818	5	3.52941	26	49.1667	-1.6	8.3	0.13195	-0.0994108	0.0788328
	13	Dehydroepiandrosterone	DHEA		27.2727	19.2	35.2941	60	80.8333	20	11.7	0.416725	0.0900971	0.24422
	14	Pregnenolone	PRG		31	12	5	75	95	3	12	n.d.	n.d.	n.d.
	15	21-acetoxy pregnenolone	21-AcP		22	8	2	88	92	1	2	n.d.	n.d.	n.d.
	16	Pregnenolone acetate			23.6364	0	29.4118	6	20	3.2	10	0.375709	0.0533951	0.271783
	17	3-Acetoxypregna-3,5-diene-20-one	3-AcP		51.7045	15.8333	18.8235	25	37.5	0.8	36.6667	0.145235	0.0913927	0.0749181
	18	3β,17α-dihydroxypregn-5-en-20-one 3-acetate			21.8182	-0.833333	7.05882	1	9.16667	1.6	5	-0.0368532	-0.0158665	0.192782
	19	Dehydroepiandrosterone acetate	DHEA-Ac		31.8182	22.5	30.5882	8	35.8333	-2.4	13.3333	0.34549	0.00784651	0.533902
	20	Ergosterol acetate			17.6136	17.5	51.7647	68	29.1667	15.2	31.7	-0.0782358	-0.0905949	0.199355
	21	ent-U18886A			0.699301	8	0	-1.37931	2.22222	-3.8961	-2	0.161662	-0.150377	-0.423436
	22	U18666A			4	55	72.9	81	100	49.6	13.3333	0.209114	0.609778	0.565412
	23	Testosterone	T		3	4	7	4	6	9	12	n.d.	n.d.	n.d.
	24	17α-Methyl-6,7-dehydrotestosterone	Me-DHT		44.8864	5	3.52941	15	20.8333	-2.4	10	0.204858	0.071832	0.208169
	25	4β,5β-Epoxytestosterone			-2.84091	-2.5	7.05882	4	14.1667	-2.4	16.6667	0.173432	0.122496	0.133193
	26	Progesterone	PG		10	15	4.70588	33	66.7	9.6	20	1.45317	0.606215	1.56
	27	17α-hydroxyprogesterone			13.6364	1.66667	10.5882	4	21.6667	1.6	15	0.281225	0.0165117	0.455988
	28	pregnan-3,20-dione 4a,5a-oxide			5.11364	3.33333	25.8823	14	35.8333	0.8	6.66667	0.423735	0.928185	0.985771
	29	Testosterone propionate	TP		7.38636	60	43.5294	36	86.6667	1.6	56.6667	1.46146	-0.0678914	1.12595
	30	6-Dehydrotestosterone acetate	6-DHT-Ac		0	37.5	41.1765	28	67.5	2.4	30	2.35528	0.565891	1.82
	31	4,5-epoxyandrostane-3,17-dione			-1.13636	-5.83333	20	1	9.16667	-2.4	3.33333	0.383861	-0.0552008	0.155261
	32	Adrenosterone			-2.27273	-2.5	8.23529	-1	8.33333	-2.4	5	0.0751751	-0.0208872	0.176223
	33	2,17β-diacetoxy-androst-1,4-dien-3-one			8.52273	35.8333	51.7647	4	40.8333	3.2	51.6667	0.129388	0.334926	0.520816
	34	Hydrocortisone			1.13636	-1.66667	8.23529	-1	3.33333	-3.2	5	0.0271964	0.0288408	0.160448
	35	Cortisone 21-acetate			0	-1.66667	3.52941	1	10	0.8	6.66667	0.109542	-0.127795	0.054007
	36	4-cholesten-3-one			7.27273	0	0	2	15	2.4	5	-0.11128	-0.192847	0.0772726
	37	Cholic acid	CA		0	-4.16667	1.17647	2	10	6	-5	-0.0699555	-0.106284	3.5
	38	Dehydrocholic acid	DHCA		-0.909091	-10	12.9412	-1	5	-3.2	3.33333	-0.00288071	-0.0277055	-0.0672116
	39	Chenodeoxycholic acid	CDCA		2	5	7	-2	4	3	2	n.d.	n.d.	n.d.
	40	Deoxycholic acid	DCA		35.4545	-8.33333	2.5	-1.90476	5	3.2	20	0.127766	-0.0649328	1.72331
	41	Hyodeoxycholic acid	HDCA		14.5455	-8.33333	-2.5	3.80952	5	3.2	20	0.200068	0.00795565	0.346087
	42	β-sitosterol			96.3636	60.8333	63.5294	45	54.1667	12	40	0.399995	0.123604	0.294942
